# Swarm learning for decentralized artificial intelligence in cancer histopathology

**DOI:** 10.1101/2021.11.19.469139

**Authors:** Oliver Lester Saldanha, Philip Quirke, Nicholas P. West, Jacqueline A. James, Maurice B. Loughrey, Heike I. Grabsch, Manuel Salto-Tellez, Elizabeth Alwers, Didem Cifci, Narmin Ghaffari Laleh, Tobias Seibel, Richard Gray, Gordon G. A. Hutchins, Hermann Brenner, Tanwei Yuan, Titus J. Brinker, Jenny Chang-Claude, Firas Khader, Andreas Schuppert, Tom Luedde, Sebastian Foersch, Hannah Sophie Muti, Christian Trautwein, Michael Hoffmeister, Daniel Truhn, Jakob Nikolas Kather

## Abstract

Artificial Intelligence (AI) can extract clinically actionable information from medical image data. In cancer histopathology, AI can be used to predict the presence of molecular alterations directly from routine histopathology slides. However, training robust AI systems requires large datasets whose collection faces practical, ethical and legal obstacles. These obstacles could be overcome with swarm learning (SL) where partners jointly train AI models, while avoiding data transfer and monopolistic data governance. Here, for the first time, we demonstrate the successful use of SL in large, multicentric datasets of gigapixel histopathology images comprising over 5000 patients. We show that AI models trained using Swarm Learning can predict *BRAF* mutational status and microsatellite instability (MSI) directly from hematoxylin and eosin (H&E)-stained pathology slides of colorectal cancer (CRC). We trained AI models on three patient cohorts from Northern Ireland, Germany and the United States of America and validated the prediction performance in two independent datasets from the United Kingdom using SL-based AI models. Our data show that SL enables us to train AI models which outperform most locally trained models and perform on par with models which are centrally trained on the merged datasets. In addition, we show that SL-based AI models are data efficient and maintain a robust performance even if only subsets of local datasets are used for training. In the future, SL can be used to train distributed AI models for any histopathology image analysis tasks, overcoming the need for data transfer and without requiring institutions to give up control of the final AI model.
