## Supplementary material for "Swarm learning for decentralized artificial intelligence in cancer histopathology": Suppl. Table 2

### Sheet: ALL
Cohort	Test_on	Target	Exp_1_AUROC	Exp_3_AUROC	Exp_2_AUROC	Exp_4_AUROC	Exp_5_AUROC	AUROC_mean	AUROC_sd	AUROC_median	Exp_1_p-value	Exp_3_p-value	Exp_2_p-value	Exp_4_p-value	Exp_5_p-value	p_value_mean	p_value_sd	p_value_median
Belfast_models	QUASAR	isMSIH	0.794123	0.791164	0.787368	0.782778	0.787085	0.788494	0.0043227	0.787368	0.189301	2.04987e-72	0	4.06739e-59	7.95835e-71	#NUM!	0.0846579	7.95835e-71
Dachs_models	QUASAR	isMSIH	0.78312	0.770921	0.793137	0.789007	0.588452	0.740279	0.0878722	0.78312	0	9.67635e-145	0	0	1.59355e-08	#NUM!	7.12655e-09	0
merged_models	QUASAR	isMSIH	0.840144	0.839532	0.825957	0.800286	0.849201	0.830846	0.019082	0.839532	5.09023e-288	4.11612e-114	3.79975e-31	5.76413e-74	1.05344e-16	8.64699e-105	4.71112e-17	5.76413e-74
b-chkpt 1	QUASAR	isMSIH	0.805603	0.793679	0.805192	0.805451	0.790766	0.800112	0.00730058	0.805192	1.97441e-169	9.74419e-93	9.49909e-44	1.10251e-144	0.000165273	5.06395e-91	7.39123e-05	9.74419e-93
b-chkpt 2	QUASAR	isMSIH	0.822409	0.814904	0.81052	0.806372	0.821892	0.815195	0.00701203	0.814904	1.67711e-68	0	0	0	1.54362e-179	#NUM!	7.50026e-69	0
w-chkpt	QUASAR	isMSIH	0.822389	0.83327	0.83288	0.846636	0.828222	0.832641	0.00895732	0.83288	1.89e-30	0.013024	4.95e-164	8.76e-12	3.01e-74	1.26292e-56	0.00582449	1.89e-30
Tcga_models	QUASAR	isMSIH	0.762175	0.762052	0.765941	0.769956	0.759423	0.763901	0.00410137	0.762175	3.20878e-103	2.58702e-30	1.65623e-195	4.00776e-08	1.70962e-08	3.9338e-69	1.76403e-08	2.58702e-30
Belfast_models	QUASAR	BRAF	0.742846	0.758779	0.734027	0.735894	0.713679	0.7369	0.0162972	0.735894	4.80403e-23	3.25624e-27	1.10838e-21	4.85336e-22	9.78562e-18	2.41617e-22	4.37608e-18	4.85336e-22
Dachs_models	QUASAR	BRAF	0.731727	0.734377	0.751115	0.731377	0.721337	0.733924	0.0107871	0.731727	3.36829e-17	4.69286e-17	3.77331e-21	1.70502e-19	9.58781e-18	1.5769e-18	2.11855e-17	9.58781e-18
merged_models	QUASAR	BRAF	0.754876	0.753448	0.761195	0.776621	0.738102	0.756746	0.0139351	0.754876	2.04407e-24	2.58386e-22	3.2001e-22	9.29497e-26	2.90426e-22	2.14705e-23	1.59536e-22	2.58386e-22
b-chkpt 1	QUASAR	BRAF	0.760535	0.757071	0.764671	0.769154	0.765951	0.763465	0.0047292	0.764671	2.56852e-24	2.92668e-28	6.18595e-28	2.0822e-29	4.43169e-29	8.44328e-28	1.14857e-24	2.92668e-28
b-chkpt 2	QUASAR	BRAF	0.762948	0.756952	0.768739	0.758766	0.763532	0.762176	0.0045943	0.762948	2.05589e-27	3.48119e-17	6.60935e-26	2.25427e-19	5.98593e-31	3.63919e-24	1.55435e-17	6.60935e-26
w-chkpt	QUASAR	BRAF	0.777023	0.77262	0.766743	0.770385	0.781282	0.773594	0.00567989	0.77262	1.94e-36	2.92e-175	9.56e-218	4.99e-92	4.06e-91	1.61456e-122	8.67594e-37	4.99e-92
Tcga_models	QUASAR	BRAF	0.675203	0.69763	0.736514	0.726437	0.701603	0.707141	0.0243709	0.701603	1.97368e-09	8.84699e-15	1.66098e-18	6.06649e-17	3.63088e-16	3.6398e-15	8.82655e-10	3.63088e-16
Belfast_models	YCR-BCIP	isMSIH	0.832779	0.834403	0.806876	0.790849	0.805549	0.813916	0.0188881	0.806876	2.24059e-31	9.18694e-73	0	1.65316e-57	7.77731e-48	#NUM!	1.00202e-31	1.65316e-57
Dachs_models	YCR-BCIP	isMSIH	0.867083	0.878086	0.877055	0.859739	0.645415	0.81991	0.10094	0.867083	5.55597e-169	6.27937e-10	3.24747e-163	3.11426e-245	8.24289e-05	1.96215e-118	3.68632e-05	3.24747e-163
merged_models	YCR-BCIP	isMSIH	0.876797	0.915894	0.898816	0.88007	0.900922	0.894384	0.0161181	0.898816	4.52837e-162	8.24835e-76	1.36991e-42	6.38491e-55	9.86299e-22	2.00278e-71	4.41086e-22	6.38491e-55
b-chkpt 1	YCR-BCIP	isMSIH	0.847892	0.838049	0.845109	0.822124	0.823638	0.835294	0.0119574	0.838049	3.30631e-152	2.26503e-94	0.0002817	4.2856e-144	7.83442e-37	2.34447e-86	0.00012598	2.26503e-94
b-chkpt 2	YCR-BCIP	isMSIH	0.84663	0.858902	0.844968	0.838822	0.870723	0.851933	0.0127488	0.84663	4.28166e-28	3.2598e-244	8.45145e-247	5.31756e-292	5.6741e-73	8.13333e-177	1.91481e-28	3.2598e-244
w-chkpt	YCR-BCIP	isMSIH	0.886261	0.88789	0.889449	0.900671	0.876971	0.888216	0.00847088	0.88789	2.80952e-06	9.46952e-08	1.40117e-112	0.329419	6.98841e-30	1.53715e-31	0.14732	9.46952e-08
Tcga_models	YCR-BCIP	isMSIH	0.812532	0.833333	0.838616	0.799893	0.819206	0.820596	0.015672	0.819206	8.6342e-190	2.57147e-34	0.970733	7.97011e-73	7.09629e-39	2.61336e-67	0.434125	7.09629e-39

### Sheet: 400
Cohort	Test_on	Target	Exp_1_AUROC	Exp_3_AUROC	Exp_2_AUROC	Exp_4_AUROC	Exp_5_AUROC	AUROC_mean	AUROC_sd	AUROC_median	Exp_1_p-value	Exp_3_p-value	Exp_2_p-value	Exp_4_p-value	Exp_5_p-value	p_value_mean	p_value_sd	p_value_median
Belfast_models	QUASAR	isMSIH	0.690538	0.753456	0.791494	0.738384	0.764776	0.746968	0.0374062	0.753456	9.9797e-19	3.13592e-176	1.8705e-152	7.89937e-223	1.08493e-109	5.49651e-136	4.46306e-19	1.8705e-152
Dachs_models	QUASAR	isMSIH	0.69421	0.712107	0.680576	0.710411	0.694785	0.69832	0.0130431	0.694785	0	0	0	0	0	#NUM!	0	0
merged_models	QUASAR	isMSIH	0.785441	0.81071	0.828176	0.802218	0.800996	0.805388	0.0156109	0.802218	0.0072558	6.71695e-124	1.01441e-10	4.24236e-240	4.93767e-12	6.35389e-78	0.00324489	4.93767e-12
b-chkpt 1	QUASAR	isMSIH	0.771662	0.770097	0.756355	0.75887	0.784541	0.768239	0.0112905	0.770097	8.19353e-162	0	0	4.16833e-264	6.8774e-21	#NUM!	3.07567e-21	4.16833e-264
b-chkpt 2	QUASAR	isMSIH	0.777508	0.805707	0.775382	0.777588	0.780638	0.783285	0.0126295	0.777588	1.24766e-26	1.04412e-80	1.37728e-14	4.67099e-16	8.26656e-10	1.47272e-29	3.6969e-10	4.67099e-16
Tcga_models	QUASAR	isMSIH	0.749497	0.745683	0.757466	0.728848	0.744835	0.745207	0.0104482	0.745683	5.75785e-31	1.19595e-81	8.45852e-190	2.07863e-195	7.48754e-74	2.46307e-114	2.57499e-31	1.19595e-81
w-chkpt	QUASAR	isMSIH	0.812643	0.806175	0.801781	0.788412	0.807102	0.803181	0.00913703	0.806175	0.00403853	2.63409e-222	0	1.94895e-15	2.95169e-89	#NUM!	0.00180609	2.95169e-89
Belfast_models	QUASAR	BRAF	0.724994	0.708207	0.730275	0.685341	0.746085	0.71868	0.0231627	0.724994	7.14256e-19	1.7117e-17	1.31551e-17	2.72852e-15	3.16894e-22	2.68314e-18	1.21679e-15	1.31551e-17
Dachs_models	QUASAR	BRAF	0.668684	0.649463	0.601247	0.644356	0.676455	0.647498	0.0293207	0.649463	8.64672e-11	3.11232e-08	0.000264717	1.0074e-05	2.43184e-10	7.05296e-08	0.000117336	3.11232e-08
merged_models	QUASAR	BRAF	0.76562	0.777404	0.728979	0.7514	0.765257	0.757549	0.0185246	0.765257	2.4589e-25	8.59276e-25	3.0593e-18	7.60181e-22	1.21285e-22	1.42904e-22	1.36806e-18	1.21285e-22
b-chkpt 1	QUASAR	BRAF	0.76643	0.752303	0.750952	0.747052	0.749371	0.753191	0.00763797	0.750952	2.57709e-15	3.21762e-19	2.09045e-21	1.37401e-16	1.55887e-19	2.06035e-18	1.13864e-15	3.21762e-19
b-chkpt 2	QUASAR	BRAF	0.763099	0.764652	0.760606	0.764987	0.753829	0.761423	0.00459015	0.763099	5.77827e-23	2.21409e-27	1.73749e-22	3.27448e-25	4.14216e-22	4.96429e-24	1.7437e-22	5.77827e-23
Tcga_models	QUASAR	BRAF	0.663661	0.731463	0.693472	0.713602	0.750282	0.709855	0.0335991	0.713602	1.92776e-12	3.62304e-18	1.76359e-12	1.13801e-18	2.47306e-20	2.03227e-16	1.01258e-12	3.62304e-18
w-chkpt	QUASAR	BRAF	0.767023	0.773161	0.755496	0.756466	0.753866	0.761165	0.00845128	0.756466	8.50308e-82	1.19553e-08	1.10359e-19	2.78182e-12	8.24e-131	1.20793e-50	5.34628e-09	1.10359e-19
Belfast_models	YCR-BCIP	isMSIH	0.772875	0.780941	0.802786	0.749163	0.8058	0.782035	0.0232416	0.780941	2.60502e-08	5.23088e-158	1.98912e-28	1.65668e-188	2.9976e-128	2.66571e-102	1.165e-08	2.9976e-128
Dachs_models	YCR-BCIP	isMSIH	0.787041	0.772283	0.74379	0.809923	0.794765	0.781234	0.0251075	0.787041	5.27048e-164	3.6318e-251	2.24571e-171	9.48805e-108	1.70255e-265	5.86572e-192	4.24319e-108	2.24571e-171
merged_models	YCR-BCIP	isMSIH	0.841482	0.847557	0.870613	0.878614	0.864905	0.86052	0.0156436	0.864905	6.49394e-52	9.04658e-119	0.0449659	1.05328e-65	3.35789e-65	9.86501e-61	0.0201094	3.35789e-65
b-chkpt 1	YCR-BCIP	isMSIH	0.795223	0.804718	0.788794	0.816385	0.813808	0.803716	0.0118124	0.804718	3.0157e-152	0	1.49698e-294	2.91684e-196	2.6717e-50	#NUM!	1.19482e-50	2.91684e-196
b-chkpt 2	YCR-BCIP	isMSIH	0.802624	0.821776	0.818633	0.839518	0.803533	0.817105	0.0151683	0.818633	8.37445e-81	1.53227e-20	3.67978e-97	6.96545e-45	4.74011e-76	6.89557e-64	6.85253e-21	4.74011e-76
Tcga_models	YCR-BCIP	isMSIH	0.794978	0.807037	0.80477	0.806329	0.802547	0.80312	0.00487296	0.80477	1.28506e-19	6.21847e-15	0.283619	0.000562132	7.84561e-14	9.99911e-11	0.126776	7.84561e-14
w-chkpt	YCR-BCIP	isMSIH	0.8297	0.830087	0.8275	0.845032	0.837701	0.833979	0.00727076	0.830087	1.69168e-30	1.70773e-138	4.8e-259	1.02983e-41	9.99335e-101	4.27455e-114	7.56541e-31	9.99335e-101

### Sheet: 300
Cohort	Test_on	Target	Exp_1_AUROC	Exp_3_AUROC	Exp_2_AUROC	Exp_4_AUROC	Exp_5_AUROC	AUROC_mean	AUROC_sd	AUROC_median	Exp_1_p-value	Exp_3_p-value	Exp_2_p-value	Exp_4_p-value	Exp_5_p-value	p_value_mean	p_value_sd	p_value_median
Belfast_models	QUASAR	isMSIH	0.73507	0.759724	0.764317	0.724985	0.756768	0.748014	0.0171559	0.756768	1.84992e-138	5.00791e-23	1.11521e-105	2.37017e-09	1.39627e-116	1.27874e-78	1.05997e-09	1.11521e-105
Dachs_models	QUASAR	isMSIH	0.713119	0.701224	0.715296	0.695591	0.693362	0.703662	0.0100242	0.701224	2.06971e-78	0	0	1.57897e-85	2.94809e-303	#NUM!	9.25603e-79	2.94809e-303
merged_models	QUASAR	isMSIH	0.786108	0.807432	0.832509	0.807326	0.780019	0.802465	0.020749	0.807326	6.66179e-62	1.55067e-38	5.42906e-106	3.91178e-33	2.39269e-288	1.39322e-105	1.7494e-33	6.66179e-62
b-chkpt 1	QUASAR	isMSIH	0.745935	0.760712	0.756119	0.748486	0.749245	0.75208	0.00611429	0.749245	0	0	0.753088	3.2881e-09	2.62759e-205	#NUM!	0.336791	2.62759e-205
b-chkpt 2	QUASAR	isMSIH	0.791755	0.774967	0.782203	0.767658	0.749441	0.773072	0.0159973	0.774967	4.76924e-160	1.11885e-72	2.0807e-72	9.45885e-119	6.00717e-165	9.11985e-118	9.3991e-73	9.45885e-119
Tcga_models	QUASAR	isMSIH	0.737337	0.763204	0.783031	0.737528	0.73834	0.751665	0.0206123	0.73834	1.56231e-258	6.39759e-19	2.06668e-171	4.77342e-76	0	#NUM!	2.86109e-19	2.06668e-171
w-chkpt	QUASAR	isMSIH	0.814505	0.807573	0.776932	0.78055	0.784414	0.792649	0.0170406	0.784414	2.73767e-139	2.1744e-140	0.000995778	0	0.0239909	#NUM!	0.0106265	2.73767e-139
Belfast_models	QUASAR	BRAF	0.743773	0.691188	0.692007	0.695517	0.701673	0.70456	0.0221573	0.695517	5.9022e-25	2.4035e-13	2.68868e-16	3.00504e-13	1.07207e-14	1.65156e-16	1.47716e-13	1.07207e-14
Dachs_models	QUASAR	BRAF	0.64946	0.60943	0.598514	0.633868	0.719375	0.640768	0.0475932	0.633868	1.64393e-06	0.00085073	0.00156936	5.4113e-05	5.54792e-16	5.80452e-07	0.000700643	5.4113e-05
merged_models	QUASAR	BRAF	0.711739	0.720585	0.712782	0.764048	0.744823	0.730512	0.0228822	0.720585	9.40208e-16	1.81879e-18	2.62612e-17	4.33257e-22	1.14476e-22	2.9482e-19	4.17483e-16	1.81879e-18
b-chkpt 1	QUASAR	BRAF	0.736419	0.741111	0.722722	0.738673	0.752134	0.738151	0.0105546	0.738673	9.85866e-21	1.30831e-16	2.2436e-17	6.81146e-21	2.4497e-19	5.45463e-19	5.68022e-17	2.4497e-19
b-chkpt 2	QUASAR	BRAF	0.728086	0.754526	0.724662	0.757514	0.748004	0.742433	0.0152173	0.748004	6.28187e-21	6.76355e-19	6.081e-20	6.08002e-21	1.16433e-21	1.78831e-20	2.9518e-19	6.28187e-21
Tcga_models	QUASAR	BRAF	0.669409	0.690509	0.644697	0.738483	0.664437	0.680773	0.0357769	0.669409	4.31684e-05	1.1758e-14	2.38513e-08	2.71763e-21	4.18153e-12	2.67736e-12	1.93028e-05	4.18153e-12
w-chkpt	QUASAR	BRAF	0.731092	0.748081	0.740792	0.756159	0.742969	0.743772	0.00925093	0.742969	2.03612e-104	6.38921e-194	1.8878e-12	1.74495e-17	3.44e-11	6.81882e-68	1.51951e-11	1.74495e-17
Belfast_models	YCR-BCIP	isMSIH	0.753711	0.781244	0.794424	0.778673	0.783389	0.778171	0.0149943	0.781244	6.357e-78	1.84018e-46	1.24847e-103	7.94275e-11	2.94175e-91	5.08877e-66	3.55211e-11	6.357e-78
Dachs_models	YCR-BCIP	isMSIH	0.788478	0.729167	0.783183	0.799114	0.777746	0.775149	0.0270964	0.783183	2.4642e-16	0	0	0.0393606	2.12765e-121	#NUM!	0.0176026	2.12765e-121
merged_models	YCR-BCIP	isMSIH	0.829011	0.840613	0.868732	0.876784	0.824063	0.847577	0.0236979	0.840613	1.86946e-17	1.2649e-34	1.60906e-121	0.0109978	3.11424e-11	1.67109e-37	0.00491836	1.86946e-17
b-chkpt 1	YCR-BCIP	isMSIH	0.753485	0.783917	0.805433	0.822723	0.778564	0.788469	0.0264727	0.783917	0	3.7782e-207	6.74504e-25	0.00899612	1.96016e-174	#NUM!	0.00402319	1.96016e-174
b-chkpt 2	YCR-BCIP	isMSIH	0.810967	0.807269	0.815135	0.825519	0.807733	0.813297	0.007508	0.810967	7.18567e-13	3.11578e-85	2.7876e-152	0.377132	0.0197575	8.58021e-51	0.166669	7.18567e-13
Tcga_models	YCR-BCIP	isMSIH	0.81623	0.819477	0.783421	0.789096	0.795203	0.800554	0.016257	0.795203	4.19348e-07	9.23317e-07	5.91234e-267	5.09886e-10	0.903203	2.53857e-58	0.403925	4.19348e-07
w-chkpt	YCR-BCIP	isMSIH	0.805923	0.830653	0.828019	0.833662	0.817319	0.823051	0.0114158	0.828019	8.71801e-156	3.11841e-87	1.67e-68	6.93883e-220	3.63317e-64	4.09004e-119	1.62478e-64	3.11841e-87

### Sheet: 200
Cohort	Test_on	Target	Exp_1_AUROC	Exp_3_AUROC	Exp_2_AUROC	Exp_4_AUROC	Exp_5_AUROC	AUROC_mean	AUROC_sd	AUROC_median	Exp_1_p-value	Exp_3_p-value	Exp_2_p-value	Exp_4_p-value	Exp_5_p-value	p_value_mean	p_value_sd	p_value_median
Belfast_models	QUASAR	isMSIH	0.717285	0.713589	0.725958	0.684933	0.689035	0.705973	0.0181297	0.713589	0	1.49738e-235	6.54505e-43	1.20439e-12	8.24205e-158	#NUM!	5.3862e-13	8.24205e-158
Dachs_models	QUASAR	isMSIH	0.70912	0.710352	0.666916	0.661734	0.646077	0.678338	0.0292325	0.666916	1.0472e-302	0	5.63254e-305	7.32548e-37	4.59168e-221	#NUM!	3.27605e-37	1.0472e-302
merged_models	QUASAR	isMSIH	0.796742	0.783308	0.805362	0.781347	0.797493	0.792798	0.0102057	0.796742	5.66328e-77	2.95849e-41	0.0916167	2.51205e-81	1.67034e-98	5.77815e-60	0.0409722	5.66328e-77
b-chkpt 1	QUASAR	isMSIH	0.737243	0.734048	0.725116	0.722618	0.758006	0.735301	0.0140126	0.734048	0	0	3.67099e-296	6.86686e-181	0	#NUM!	0	0
b-chkpt 2	QUASAR	isMSIH	0.746979	0.742658	0.755504	0.714271	0.795812	0.750588	0.0294242	0.746979	1.97951e-130	0.158581	5.82966e-26	2.23478e-12	2.2021e-05	3.89857e-35	0.0709169	2.23478e-12
Tcga_models	QUASAR	isMSIH	0.709044	0.726944	0.733619	0.679153	0.749037	0.719156	0.0267601	0.726944	1.63202e-148	8.82162e-149	2.27956e-18	5.79241e-226	0	#NUM!	1.01945e-18	8.82162e-149
w-chkpt	QUASAR	isMSIH	0.764679	0.753355	0.756694	0.717286	0.795559	0.757099	0.0279957	0.756694	1.93077e-25	8.4675e-09	1.57e-149	3.19788e-163	1.69901e-43	4.25489e-78	3.78678e-09	1.69901e-43
Belfast_models	QUASAR	BRAF	0.680423	0.636855	0.713688	0.712279	0.714008	0.690774	0.0336876	0.712279	9.43103e-10	3.4889e-09	7.86851e-22	8.67008e-16	6.58455e-15	2.71605e-14	1.51107e-09	6.58455e-15
Dachs_models	QUASAR	BRAF	0.645867	0.669771	0.684362	0.666237	0.647415	0.662572	0.0161921	0.666237	3.85172e-06	1.8796e-09	9.55511e-11	1.90241e-06	1.43763e-07	4.52253e-08	1.69661e-06	1.43763e-07
merged_models	QUASAR	BRAF	0.70218	0.70319	0.713658	0.737432	0.727499	0.71666	0.0154031	0.713658	4.48266e-12	1.04118e-13	1.06975e-16	7.92567e-19	8.47922e-20	3.19998e-16	1.99356e-12	1.06975e-16
b-chkpt 1	QUASAR	BRAF	0.694086	0.719995	0.662331	0.733254	0.703516	0.702214	0.0270976	0.703516	1.72266e-11	2.8356e-17	1.31763e-06	1.24185e-15	5.26961e-16	2.11299e-13	5.8926e-07	1.24185e-15
b-chkpt 2	QUASAR	BRAF	0.709497	0.727803	0.678037	0.729735	0.688197	0.706349	0.0231717	0.709497	3.44889e-18	1.20607e-15	1.03031e-18	6.57526e-18	6.15865e-18	1.11657e-17	5.37451e-16	6.15865e-18
Tcga_models	QUASAR	BRAF	0.626262	0.636131	0.623084	0.725114	0.656279	0.652332	0.0421453	0.636131	9.44894e-08	1.21011e-06	5.27965e-09	2.12004e-22	4.47368e-12	1.41764e-11	5.31546e-07	5.27965e-09
w-chkpt	QUASAR	BRAF	0.730726	0.696745	0.712893	0.727223	0.702398	0.713873	0.0149012	0.712893	1.08864e-203	3.57681e-134	0	2.27544e-05	1.77e-41	#NUM!	1.01761e-05	3.57681e-134
Belfast_models	YCR-BCIP	isMSIH	0.76454	0.757569	0.775884	0.725559	0.738353	0.752162	0.020269	0.757569	3.18584e-265	8.37538e-54	3.48161e-63	0.0852863	1.46002e-167	2.58612e-110	0.0381412	3.48161e-63
Dachs_models	YCR-BCIP	isMSIH	0.749639	0.768675	0.714891	0.778841	0.703341	0.742489	0.0329802	0.749639	5.44047e-146	3.69858e-272	3.39232e-277	0.646232	3.52788e-153	6.89309e-170	0.289004	3.52788e-153
merged_models	YCR-BCIP	isMSIH	0.826002	0.840568	0.85025	0.820623	0.845296	0.836471	0.0127007	0.840568	6.67503e-12	0.101562	1.68518e-70	7.52702e-139	2.96021e-10	1.20547e-46	0.04542	6.67503e-12
b-chkpt 1	YCR-BCIP	isMSIH	0.76329	0.748286	0.758568	0.789264	0.778074	0.76736	0.0162184	0.76329	8.61269e-269	0	2.60111e-256	1.26656e-133	8.18424e-246	#NUM!	5.66421e-134	2.60111e-256
b-chkpt 2	YCR-BCIP	isMSIH	0.773829	0.783537	0.79501	0.769596	0.819612	0.788115	0.0200461	0.783537	9.59552e-07	3.07051e-38	4.65292e-121	6.54157e-19	3.19813e-55	4.91492e-48	4.29125e-07	3.07051e-38
Tcga_models	YCR-BCIP	isMSIH	0.748821	0.795448	0.795757	0.762981	0.80783	0.781845	0.0249986	0.795448	3.89573e-47	7.37865e-217	7.4712e-52	4.13926e-28	7.85002e-84	1.47486e-85	1.85113e-28	7.4712e-52
w-chkpt	YCR-BCIP	isMSIH	0.789856	0.795332	0.787067	0.777346	0.809421	0.791734	0.0118116	0.789856	4.70963e-111	3.60196e-08	2.05e-189	7.04451e-07	8.25921e-10	4.58367e-65	3.11306e-07	8.25921e-10

### Sheet: 100
Cohort	Test_on	Target	Exp_1_AUROC	Exp_3_AUROC	Exp_2_AUROC	Exp_4_AUROC	Exp_5_AUROC	AUROC_mean	AUROC_sd	AUROC_median	Exp_1_p-value	Exp_3_p-value	Exp_2_p-value	Exp_4_p-value	Exp_5_p-value	p_value_mean	p_value_sd	p_value_median
Belfast_models	QUASAR	isMSIH	0.708291	0.742582	0.677088	0.711967	0.67208	0.701934	0.0287266	0.708291	7.60486e-157	2.03353e-142	1.06509e-19	1.70626e-113	3.82955e-89	2.54908e-104	4.76321e-20	1.70626e-113
Dachs_models	QUASAR	isMSIH	0.629382	0.697229	0.649771	0.657443	0.795574	0.683467	0.0660798	0.657443	5.27436e-244	0	8.40428e-62	0	0	#NUM!	3.75851e-62	0
merged_models	QUASAR	isMSIH	0.737072	0.739874	0.797662	0.707854	0.723445	0.740572	0.0340365	0.737072	2.47549e-27	2.81168e-12	2.95037e-38	1.98276e-92	0.0197297	1.51698e-34	0.0088234	2.47549e-27
b-chkpt 1	QUASAR	isMSIH	0.655135	0.706667	0.715877	0.679821	0.673293	0.685799	0.024859	0.679821	2.9816e-31	2.51527e-156	6.23837e-274	2.61191e-121	3.14308e-94	2.07436e-135	1.33341e-31	2.61191e-121
b-chkpt 2	QUASAR	isMSIH	0.671304	0.68455	0.746991	0.66934	0.676404	0.689126	0.0325517	0.676404	2.56004e-53	7.80838e-43	8.09134e-140	0.191415	8.24696e-50	1.9117e-57	0.0856033	8.24696e-50
Tcga_models	QUASAR	isMSIH	0.63082	0.613544	0.725608	0.641329	0.680653	0.657192	0.0449341	0.641329	7.49063e-05	2.34509e-43	8.72116e-10	0	3.87723e-192	#NUM!	3.3499e-05	2.34509e-43
w-chkpt	QUASAR	isMSIH	0.715548	0.717476	0.762635	0.697662	0.708564	0.720041	0.0248649	0.715548	1.07486e-53	9.716e-86	3.76e-164	0.852887	3.45083e-08	1.63143e-62	0.381423	1.07486e-53
Belfast_models	QUASAR	BRAF	0.671988	0.649969	0.598836	0.676575	0.695066	0.657629	0.0370075	0.671988	2.25623e-09	6.15949e-10	3.22883e-08	9.0252e-12	4.07818e-12	2.77702e-10	1.41471e-08	6.15949e-10
Dachs_models	QUASAR	BRAF	0.625338	0.684816	0.658118	0.676016	0.627413	0.653884	0.0272907	0.658118	8.31136e-05	1.04827e-13	1.01856e-12	1.617e-08	8.07284e-06	4.09991e-09	3.6433e-05	1.617e-08
merged_models	QUASAR	BRAF	0.708551	0.67554	0.658806	0.702349	0.730859	0.694758	0.0283368	0.702349	1.804e-14	4.82007e-11	2.46418e-13	1.36987e-15	1.53998e-18	1.35217e-14	2.15266e-11	1.804e-14
b-chkpt 1	QUASAR	BRAF	0.698035	0.731067	0.636014	0.696699	0.686886	0.689043	0.0343505	0.696699	3.24175e-13	2.13498e-16	1.04348e-08	5.27633e-16	9.63025e-14	1.29696e-13	4.66655e-09	9.63025e-14
b-chkpt 2	QUASAR	BRAF	0.697998	0.728764	0.65545	0.69938	0.7042	0.696752	0.026428	0.69938	7.42395e-16	5.70824e-20	3.59589e-14	2.03186e-15	3.86568e-17	1.64291e-16	1.57882e-14	7.42395e-16
Tcga_models	QUASAR	BRAF	0.665002	0.628522	0.634985	0.6458	0.655109	0.645749	0.0147551	0.6458	4.0491e-08	6.92914e-06	1.23279e-10	3.5976e-12	1.47498e-10	1.78956e-09	3.0943e-06	1.47498e-10
w-chkpt	QUASAR	BRAF	0.69876	0.739241	0.70981	0.676112	0.677874	0.699978	0.0259673	0.69876	1.06618e-06	9.97106e-290	1.48083e-35	0.7817	0.702172	9.71208e-67	0.407346	1.06618e-06
Belfast_models	YCR-BCIP	isMSIH	0.760642	0.727137	0.751765	0.761273	0.739525	0.747953	0.0146392	0.751765	8.98829e-57	6.20815e-57	8.27129e-19	6.38883e-101	3.01137e-110	9.76517e-69	3.69903e-19	6.20815e-57
Dachs_models	YCR-BCIP	isMSIH	0.667936	0.704764	0.762852	0.795706	0.878569	0.758489	0.0819285	0.762852	3.95182e-195	1.30716e-120	0.00118741	0	4.15902e-176	#NUM!	0.000531027	4.15902e-176
merged_models	YCR-BCIP	isMSIH	0.742147	0.772882	0.850263	0.734578	0.772914	0.773509	0.0457865	0.772882	6.45181e-52	1.17129e-85	1.66922e-10	4.22112e-207	7.96314e-54	8.42314e-82	7.46497e-11	7.96314e-54
b-chkpt 1	YCR-BCIP	isMSIH	0.69525	0.726571	0.777636	0.745871	0.723034	0.733168	0.0305021	0.726571	2.36571e-41	1.15975e-177	2.54207e-173	2.79839e-16	6.985e-125	1.06394e-106	1.25148e-16	6.985e-125
b-chkpt 2	YCR-BCIP	isMSIH	0.702658	0.733328	0.807334	0.71683	0.7328	0.737733	0.0404706	0.7328	7.03774e-08	3.02096e-139	4.96999e-34	3.26987e-49	7.70802e-114	7.67505e-69	3.14737e-08	3.26987e-49
Tcga_models	YCR-BCIP	isMSIH	0.67068	0.679879	0.81145	0.686244	0.724805	0.712823	0.0579281	0.686244	2.40411e-06	9.31654e-244	7.45003e-16	2.17458e-52	1.04147e-13	2.06765e-66	1.07515e-06	7.45003e-16
w-chkpt	YCR-BCIP	isMSIH	0.74571	0.737792	0.821467	0.762736	0.763258	0.765646	0.0327947	0.762736	9.22814e-56	3.31695e-138	1.46e-32	7.6017e-39	7.33345e-19	7.5733e-57	3.27962e-19	7.6017e-39

### Sheet: 50
Cohort	Test_on	Target	Exp_1_AUROC	Exp_3_AUROC	Exp_2_AUROC	Exp_4_AUROC	Exp_5_AUROC	AUROC_mean	AUROC_sd	AUROC_median	Exp_1_p-value	Exp_3_p-value	Exp_2_p-value	Exp_4_p-value	Exp_5_p-value	p_value_mean	p_value_sd	p_value_median
Belfast_models	QUASAR	isMSIH	0.661411	0.723474	0.71715	0.622947	0.692124	0.682382	0.0417109	0.692124	1.71115e-305	5.48348e-153	2.70051e-227	2.54026e-57	2.98624e-50	1.13962e-158	1.33549e-50	5.48348e-153
Dachs_models	QUASAR	isMSIH	0.640683	0.649292	0.591683	0.667514	0.614073	0.632078	0.0299179	0.640683	2.72701e-237	8.87056e-188	2.04947e-30	0	7.51067e-175	#NUM!	9.16552e-31	8.87056e-188
merged_models	QUASAR	isMSIH	0.688645	0.714977	0.71985	0.669512	0.630193	0.683837	0.0366383	0.688645	1.03656e-08	2.38957e-25	0	7.98705e-17	0.00967526	#NUM!	0.00432691	7.98705e-17
b-chkpt 1	QUASAR	isMSIH	0.657171	0.681786	0.633605	0.646285	0.664713	0.656509	0.0182731	0.657171	5.83405e-09	1.25211e-126	5.86415e-47	2.44983e-25	1.31491e-10	1.06652e-43	2.59499e-09	2.44983e-25
b-chkpt 2	QUASAR	isMSIH	0.630938	0.643619	0.678493	0.639479	0.642624	0.646828	0.0182823	0.642624	1.62965e-264	1.66334e-268	5.36735e-211	4.18866e-200	2.16423e-114	1.05692e-211	9.67875e-115	5.36735e-211
Tcga_models	QUASAR	isMSIH	0.625403	0.604995	0.681033	0.609738	0.635157	0.630697	0.0303312	0.625403	1.09178e-265	7.1029e-273	0.000310578	1.01836e-87	1.97458e-102	1.37096e-146	0.000138895	1.97458e-102
w-chkpt	QUASAR	isMSIH	0.651979	0.691212	0.629554	0.645188	0.638231	0.650891	0.0238457	0.645188	4.15261e-160	1.16546e-170	2.2e-266	1.55642e-169	0	#NUM!	0	1.16546e-170
Belfast_models	QUASAR	BRAF	0.606221	0.586232	0.666836	0.681933	0.611419	0.629448	0.0414695	0.611419	0.00014668	0.000181907	5.3472e-09	5.83568e-12	4.98445e-05	5.29189e-07	8.43307e-05	4.98445e-05
Dachs_models	QUASAR	BRAF	0.572178	0.560443	0.647197	0.479517	0.574807	0.564267	0.0596142	0.572178	0.0398379	0.0793306	2.19447e-08	0.532073	9.68997e-05	0.00129024	0.22701	0.0398379
merged_models	QUASAR	BRAF	0.612752	0.666587	0.668742	0.714137	0.702782	0.672048	0.0395862	0.668742	2.60314e-06	5.10659e-11	4.45313e-12	4.32735e-16	2.2765e-15	3.57402e-12	1.16416e-06	4.45313e-12
b-chkpt 1	QUASAR	BRAF	0.626026	0.665967	0.669132	0.705782	0.668441	0.666589	0.0282427	0.668441	1.14048e-07	4.31067e-08	3.18826e-15	2.63152e-12	8.83479e-12	5.15606e-11	4.98119e-08	8.83479e-12
b-chkpt 2	QUASAR	BRAF	0.646392	0.607599	0.683554	0.685971	0.688968	0.661726	0.0352429	0.683554	5.37905e-07	1.399e-06	1.78227e-11	8.83225e-14	5.15459e-15	9.0605e-11	6.11598e-07	1.78227e-11
Tcga_models	QUASAR	BRAF	0.594842	0.59393	0.594842	0.651597	0.645557	0.615588	0.0296778	0.594842	1.75423e-06	0.00229325	1.75423e-06	1.59712e-09	2.66634e-09	4.96107e-07	0.00102518	1.75423e-06
w-chkpt	QUASAR	BRAF	0.628599	0.653642	0.644126	0.623803	0.656132	0.641128	0.0145582	0.644126	3.50186e-50	0.423341	1.20092e-194	6.12482e-09	0.000108162	6.5213e-52	0.189312	6.12482e-09
Belfast_models	YCR-BCIP	isMSIH	0.679531	0.704114	0.745375	0.687603	0.712205	0.705398	0.0256476	0.704114	0	1.18189e-74	2.67483e-183	2.97573e-19	2.16788e-46	#NUM!	1.33079e-19	1.18189e-74
Dachs_models	YCR-BCIP	isMSIH	0.656527	0.663265	0.648565	0.745143	0.69315	0.680443	0.0394552	0.663265	5.12711e-127	3.73848e-55	0.0391667	1.84269e-172	2.46174e-133	5.0867e-98	0.0175159	5.12711e-127
merged_models	YCR-BCIP	isMSIH	0.784387	0.757705	0.746631	0.714234	0.700693	0.740118	0.0336671	0.746631	5.86251e-61	2.00712e-63	5.612e-138	2.97375e-101	1.95582e-152	3.28762e-103	2.61957e-61	2.97375e-101
b-chkpt 1	YCR-BCIP	isMSIH	0.697279	0.7135	0.688247	0.705454	0.713577	0.703543	0.0109161	0.705454	0.00165847	1.4186e-146	3.32482e-39	3.72253e-41	6.70185e-06	2.87127e-47	0.000740948	3.32482e-39
b-chkpt 2	YCR-BCIP	isMSIH	0.666106	0.664708	0.738636	0.719156	0.697588	0.696635	0.0324873	0.697588	1.15575e-198	2.40282e-255	9.22138e-84	1.10691e-46	7.61938e-142	2.9301e-145	4.95024e-47	7.61938e-142
Tcga_models	YCR-BCIP	isMSIH	0.706691	0.692531	0.761054	0.688833	0.691855	0.707689	0.0303464	0.692531	2.21936e-81	2.14594e-28	0.0013894	0.0123965	6.03524e-06	2.18239e-24	0.00542128	6.03524e-06
w-chkpt	YCR-BCIP	isMSIH	0.691294	0.727079	0.68301	0.722969	0.685651	0.701744	0.0212792	0.691294	2.80491e-149	0.00367169	7.01e-123	6.12818e-30	2.77822e-272	1.65166e-115	0.00164203	7.01e-123

### Sheet: 25
Cohort	Test_on	Target	Exp_1_AUROC	Exp_3_AUROC	Exp_2_AUROC	Exp_4_AUROC	Exp_5_AUROC	AUROC_mean	AUROC_sd	AUROC_median	Exp_1_p-value	Exp_3_p-value	Exp_2_p-value	Exp_4_p-value	Exp_5_p-value	p_value_mean	p_value_sd	p_value_median
Belfast_models	QUASAR	isMSIH	0.728291	0.665861	0.624753	0.608968	0.657474	0.655804	0.0461197	0.657474	3.02327e-25	3.09973e-174	0	4.48959e-44	2.12961e-238	#NUM!	1.35205e-25	3.09973e-174
Dachs_models	QUASAR	isMSIH	0.605747	0.613437	0.588452	0.623622	0.661501	0.61808	0.0272326	0.613437	5.33814e-37	3.36463e-120	1.59355e-08	1.53679e-176	0	#NUM!	7.12655e-09	3.36463e-120
merged_models	QUASAR	isMSIH	0.657441	0.64645	0.60967	0.615388	0.642152	0.63395	0.0206702	0.642152	2.88963e-114	8.91443e-23	5.07649e-16	0	0	#NUM!	2.27028e-16	2.88963e-114
b-chkpt 1	QUASAR	isMSIH	0.64409	0.643432	0.603214	0.636182	0.617325	0.628642	0.0179493	0.636182	9.15981e-34	0	0	0	4.69286e-65	#NUM!	4.09639e-34	0
b-chkpt 2	QUASAR	isMSIH	0.654134	0.579015	0.603214	0.617325	0.617325	0.613721	0.0272623	0.617325	2.15125e-18	1.11013e-08	0	4.69286e-65	4.69286e-65	#NUM!	4.96465e-09	4.69286e-65
Tcga_models	QUASAR	isMSIH	0.592946	0.546979	0.557918	0.478397	0.599505	0.553385	0.0483769	0.557918	3.70243e-127	2.39515e-30	7.35845e-13	0	0	#NUM!	3.2908e-13	3.70243e-127
w-chkpt	QUASAR	isMSIH	0.652982	0.659868	0.618259	0.625491	0.620707	0.635225	0.019466	0.625491	1.51595e-41	5.30781e-176	1.91e-58	7.77971e-60	0	#NUM!	6.77952e-42	7.77971e-60
Belfast_models	QUASAR	BRAF	0.597412	0.627714	0.464293	0.622765	0.587003	0.576446	0.0667937	0.597412	6.33063e-05	5.35066e-08	0.159202	5.88504e-06	0.000449516	6.77422e-05	0.0711395	6.33063e-05
Dachs_models	QUASAR	BRAF	0.589837	0.502727	0.499457	0.583947	0.522845	0.538346	0.0439948	0.522845	1.85134e-05	0.781184	0.954718	3.6733e-05	0.201643	0.010045	0.450426	0.201643
merged_models	QUASAR	BRAF	0.590678	0.593979	0.576419	0.684635	0.612801	0.610559	0.0427829	0.593979	4.43298e-05	8.8217e-05	2.29134e-06	3.68322e-14	5.61082e-05	4.50317e-07	3.74455e-05	4.43298e-05
b-chkpt 1	QUASAR	BRAF	0.575814	0.596693	0.578411	0.624831	0.581549	0.591186	0.0203366	0.581549	0.000424425	0.000565912	0.00129149	5.71455e-10	0.00241766	5.32603e-05	0.000948205	0.000565912
b-chkpt 2	QUASAR	BRAF	0.545511	0.556755	0.579022	0.644455	0.636591	0.591076	0.0455813	0.579022	2.94335e-07	0.0975608	1.01961e-06	2.00105e-11	7.70021e-07	8.5283e-07	0.0436303	7.70021e-07
Tcga_models	QUASAR	BRAF	0.558398	0.58746	0.530567	0.654394	0.558398	0.576354	0.0472858	0.558398	0.0616799	0.000309625	0.00168869	2.16124e-12	0.0616799	8.44647e-05	0.0334247	0.00168869
w-chkpt	QUASAR	BRAF	0.597252	0.614041	0.526323	0.595889	0.463949	0.556479	0.063156	0.595889	4.56223e-276	4.21692e-19	0	5.75318e-26	0	#NUM!	1.88586e-19	4.56223e-276
Belfast_models	YCR-BCIP	isMSIH	0.742134	0.679473	0.677399	0.651122	0.674204	0.684212	0.0339736	0.677399	0.908582	1.00292e-202	2.05396e-271	0.24919	9.49246e-134	5.36076e-122	0.393551	9.49246e-134
Dachs_models	YCR-BCIP	isMSIH	0.631719	0.665694	0.645415	0.588513	0.722854	0.649365	0.0492096	0.645415	8.30106e-10	1.97252e-58	8.24289e-05	1.42402e-66	0	#NUM!	3.68632e-05	1.97252e-58
merged_models	YCR-BCIP	isMSIH	0.721778	0.724367	0.677438	0.675131	0.690154	0.69745	0.0238102	0.690154	6.56585e-49	7.2869e-50	0.000923607	2.37199e-229	0	#NUM!	0.000413049	7.2869e-50
b-chkpt 1	YCR-BCIP	isMSIH	0.688144	0.747668	0.66534	0.690663	0.680607	0.693935	0.0313261	0.688144	1.37402e-16	4.2335e-79	3.41658e-293	3.5021e-76	0.000165142	6.48775e-94	7.38539e-05	3.5021e-76
b-chkpt 2	YCR-BCIP	isMSIH	0.700216	0.615099	0.66534	0.680607	0.680607	0.667733	0.0322518	0.680607	2.38628e-16	6.72702e-16	3.41658e-293	0.000165142	0.000165142	6.83865e-67	9.04521e-05	6.72702e-16
Tcga_models	YCR-BCIP	isMSIH	0.674442	0.594594	0.48816	0.624652	0.700648	0.611749	0.0828489	0.624652	3.54552e-85	5.52684e-143	0.206586	1.98158e-305	3.31282e-156	3.05417e-138	0.0923879	5.52684e-143
w-chkpt	YCR-BCIP	isMSIH	0.703431	0.722467	0.670062	0.67068	0.700043	0.693041	0.0226412	0.700043	9.8843e-68	1.30797e-217	4.95e-08	0.00094115	5.54739e-169	3.19727e-93	0.00042089	9.8843e-68
